# Experimental and field data support habitat expansion of the allopolyploid *Arabidopsis kamchatica* owing to parental legacy of heavy metal hyperaccumulation

**DOI:** 10.1101/810853

**Authors:** Timothy Paape, Reiko Akiyma, Teo Cereghetti, Yoshihiko Onda, Akira Hirao, Tanaka Kenta, Kentaro K. Shimizu

**Affiliations:** Department of Evolutionary Biology and Environmental Studies, University of Zurich, Winterthurerstrasse 190, CH-8057 Zurich, Switzerland; Sugadaira Montane Research Center, University of Tsukuba, Ueda, Nagano, Japan; Kihara Institute for Biological Research, Yokohama City University, Yokohama, Kanagawa, 244-0813, Japan

**Keywords:** polyploid speciation, adaptation, heavy metal hyperaccumulation, homeolog, expression ratio, quantitative variation

## Abstract

Little empirical evidence is available whether allopolyploid species combine or merge adaptations of parental species. The allopolyploid species *Arabidopsis kamchatica* is a natural hybrid of the diploid parents *A. halleri*, a heavy metal hyperaccumulator, and *A. lyrata*, a non-hyperaccumulating species. Zinc and cadmium were measured in native soils and leaf tissues in natural populations, and in hydroponic cultures of *A. kamchatica* and *A. halleri*. Pyrosequencing was used to estimate homeolog expression ratios. Soils from human modified sites showed significantly higher Zn concentrations than non-modified sites. Leaf samples of *A. kamchatica* collected from 40 field localities had > 1,000 µg g^-1^ Zn in over half of the populations, with significantly higher amounts of Zn concentrations in plants from human modified sites. In addition, serpentine soils were found in two populations. Most genotypes accumulated >3000 µg g^-1^ of Zn in hydroponic culture with high variability among them. Genes involved in hyperaccumulation showed a bias in the *halleri*-derived homeolog. *A. kamchatica* has retained constitutive hyperaccumulation ability inherited from *A. halleri*. Our field and experimental data provides a compelling example in which the inheritance of genetic toolkits for soil adaptations likely contributed to the habitat expansion of an allopolyploid species.
