## SupplementaryTables for "Experimental and field data support habitat expansion of the allopolyploid *Arabidopsis kamchatica* owing to parental legacy of heavy metal hyperaccumulation"

### Sheet: TableS1
Table S1. The mean values and standard deviations (sd) of leaf accumulation of Cd and Zn among n samples of A. kamchatica and A. halleri.
Species	Population	Cd (μg/g)	sd	Zn (μg/g)	sd	n	region	latitude	longitude
A. halleri	Tada Mine	1266.71	461.598	16068.5	4786.6	6	Japan	34.893	135.358
A. halleri	Esso2 07-722	8.8	3.69942	11948.9	7575.09	3	Russia	55.9134	158.737
A. halleri	Esso1 07-713	7.25667	12.2052	11280.6	19425.4	3	Russia	55.9	158.69
A. halleri	Omoidegawa	3.32	1.35764	3344.5	721.249	2	Japan	35.1	134.92
A. kamchatica	Mt. Sirouma	1.47	0.761413	4953.14	2214.56	5	Japan	36.7553	137.757
A. kamchatica	Toyama Airport	4.93	2.92317	4315.23	1655.02	3	Japan	36.6492	137.189
A. kamchatica	Midagahara	1.43333	1.22022	3673.67	2021.35	3	Japan	36.5665	137.555
A. kamchatica	Byron	0.48	NA	3424.9	NA	1	Alaska	60.77	-148.84
A. kamchatica	Mt. Kisokoma	2.41667	0.885795	2427.07	929.137	3	Japan	35.7897	137.803
A. kamchatica	Mt. Senzyo	1.392	0.853446	2397.54	1646.43	5	Japan	35.7198	138.183
A. kamchatica	ExitGlacier	0.53	0.416893	2136.68	2104.05	4	Alaska	60.1956	-149.613
A. kamchatica	Girdwood	0.665	0.445477	2118.45	421.506	2	Alaska	61.0228	-149.099
A. kamchatica	Sugadaira	1.85	1.30503	2033	1119.36	3	Japan	36.5247	138.349
A. kamchatica	Kuraigahara	1.33	0.511566	1971.37	1269.78	3	Japan	36.119	137.57
A. kamchatica	Kenzan	3.87	1.47959	1790.3	934.424	3	Japan	36.6093	137.613
A. kamchatica	PortageGlacier	1.485	1.32229	1777.35	32.5976	2	Alaska	60.8319	-148.986
A. kamchatica	Magosazima	0.933333	0.678847	1766.87	905.473	3	Japan	35.2623	138.327
A. kamchatica	Mt. Turugi	1.28667	0.758441	1695.43	436.857	3	Japan	36.6217	137.615
A. kamchatica	Mt. Ontake	1.50333	0.567215	1654.63	1350.21	3	Japan	35.9035	137.481
A. kamchatica	Mt. Norikura	4.41667	4.70651	1442.97	989.836	3	Japan	36.1162	137.553
A. kamchatica	Sakamaki-onsen	0.996667	0.453248	1309.07	953.545	3	Japan	36.1974	137.615
A. kamchatica	Syomyodaki	2.12333	0.860078	1281.03	533.388	3	Japan	36.5764	137.519
A. kamchatica	Simasimadani	0.61	0.27	1262.97	550.652	3	Japan	36.1889	137.778
A. kamchatica	Kamikoti	1.83	0.674389	1065.9	1446.15	3	Japan	36.2517	137.663
A. kamchatica	Seward	1.54	0.427629	1025.4	410.287	4	Alaska	60.8244	-148.996
A. kamchatica	Riv. Tateyama	2.26333	1.08099	904.433	218.648	3	Japan	36.6464	137.557
A. kamchatica	Riv. Name	0.633333	0.30238	878.667	442.736	3	Japan	35.7793	137.746
A. kamchatica	Sirabiso	0.496667	0.207445	813.633	412.569	3	Japan	35.4343	138.028
A. kamchatica	Riv. Todai	2.72667	1.13694	804.1	828.355	3	Japan	35.7739	138.16
A. kamchatica	Riv. Abe	0.956667	0.305014	790.933	259.319	3	Japan	35.2929	138.336
A. kamchatica	Mt. Siraiwa	8.92	2.06878	759.16	997.275	5	Japan	35.8144	138.175
A. kamchatica	North Riv. Matsu	1.37333	0.655006	723.967	459.027	3	Japan	36.722	137.825
A. kamchatica	Mt. Hakubayari	0.9	0.43909	668.58	150.091	5	Japan	36.7335	137.755
A. kamchatica	Potter	0.573333	0.1823	624.733	428.705	3	Alaska	61.063	-149.812
A. kamchatica	South Riv. Matsu	0.56	0.202237	611.967	457.989	3	Japan	36.7177	137.821
A. kamchatica	Murodo	1.40667	1.30193	544.367	262.162	3	Japan	36.5791	137.597
A. kamchatica	Mt. Hiziri	1.27	0.651997	479.533	276.184	3	Japan	36.4825	138.02
A. kamchatica	Hakubayari-onsen	0.416667	0.297041	457.267	187.144	3	Japan	36.7245	137.767
A. kamchatica	Ogamiohasi	0.65	0.235159	361.067	188.793	3	Japan	36.6156	137.001
A. kamchatica	Kamanasi	1.72	1.50522	339.3	270.724	3	Japan	35.8789	138.249
A. kamchatica	Turugigozen	1.82	0.380395	329.867	103.753	3	Japan	36.5964	137.61
A. kamchatica	Iwahana	0.346667	0.187172	312.667	87.0922	3	Japan	35.8544	137.761
A. kamchatica	Kinasa	0.456667	0.531539	182.3	44.1045	3	Japan	36.6727	138.029
A. kamchatica	Ogaya	3.60667	0.971408	38.6	7.21942	3	Japan	35.8631	138.216

### Sheet: TableS2
Table S2. Concentrations of Cd and Zn in leaf tissues of A. kamchatica and A. halleri and concentrations in soils at the corresponding site.
These values were used to estimate Pearson's and Spearman Rank correlation coefficients.
species	Pop	Cd (μg/g)	Zn (μg/g)	type
A. halleri	z_Esso Russia	21.35	33711.1	leaf
A. halleri	z_Tada Mine	1692.36	21105.2	leaf
A. halleri	z_Tada Mine	1175.31	20588.8	leaf
A. halleri	z_722	12.23	20084	leaf
A. halleri	z_Tada Mine	1856.48	18147.7	leaf
A. halleri	z_Tada Mine	889.42	13988.6	leaf
A. halleri	z_Tada Mine	1337.02	13977.9	leaf
A. halleri	z_722	4.88	10664.7	leaf
A. halleri	z_Tada Mine	649.69	8602.8	leaf
A. kamchatica	Mt. Sirouma	1.44	6661.2	leaf
A. kamchatica	Mt. Sirouma	1.25	6526	leaf
A. kamchatica	Mt. Sirouma	2.76	6500.4	leaf
A. kamchatica	Toyama Airport	8.3	6192.6	leaf
A. kamchatica	Mt. Senzyo	2.7	5324.4	leaf
A. kamchatica	a_ExitGlacier	0.96	5101.3	leaf
A. halleri	z_722	9.29	5098	leaf
A. kamchatica	Midagahara	0.8	4995.6	leaf
A. kamchatica	Midagahara	0.66	4678.6	leaf
A. halleri	z_Japan	4.28	3854.5	leaf
A. kamchatica	Toyama Airport	3.41	3685.9	leaf
A. kamchatica	a_Byron	0.48	3424.9	leaf
A. kamchatica	Kuraigahara	1.01	3405.8	leaf
A. kamchatica	Odaira	0.55	3171.4	leaf
A. kamchatica	Mt. Kisokoma	1.51	3068.8	leaf
A. kamchatica	Toyama Airport	3.08	3067.2	leaf
A. kamchatica	Mt. Kisokoma	3.28	2850.8	leaf
A. kamchatica	Mt. Sirouma	1.13	2835.8	leaf
A. halleri	z_Japan	2.36	2834.5	leaf
A. kamchatica	Magosazima	0.3	2801.4	leaf
A. kamchatica	Kenzan	3.53	2797.8	leaf
A. kamchatica	Kamikoti	2.57	2735	leaf
A. kamchatica	Mt. Ontake	1.09	2732.7	leaf
A. kamchatica	Mt. Norikura	2.37	2585.4	leaf
A. kamchatica	a_Girdwood	0.98	2416.5	leaf
A. kamchatica	Mt. Sirouma	0.77	2242.3	leaf
A. kamchatica	Mt. Siraiwa	9.92	2194.8	leaf
A. kamchatica	Mt. Turugi	1.37	2170.6	leaf
A. kamchatica	Mt. Ontake	2.15	2091	leaf
A. kamchatica	Odaira	1.84	1993.9	leaf
A. kamchatica	Mt. Senzyo	0.7	1944	leaf
A. kamchatica	Syomyodaki	1.91	1889.9	leaf
A. kamchatica	Sakamaki-onsen	0.74	1871.9	leaf
A. kamchatica	Sakamaki-onsen	0.73	1847.2	leaf
A. kamchatica	a_Girdwood	0.35	1820.4	leaf
A. kamchatica	a_PortageGlacier	2.42	1800.4	leaf
A. kamchatica	Riv. Todai	3.97	1759.1	leaf
A. kamchatica	a_PortageGlacier	0.55	1754.3	leaf
A. kamchatica	a_ExitGlacier	0.23	1697.8	leaf
A. kamchatica	Mt. Senzyo	0.96	1696	leaf
A. kamchatica	Simasimadani	0.88	1664.8	leaf
A. kamchatica	Kenzan	2.59	1621	leaf
A. kamchatica	a_ExitGlacier	0.81	1618.7	leaf
A. kamchatica	Mt. Turugi	0.49	1604.5	leaf
A. kamchatica	Mt. Senzyo	0.79	1578.5	leaf
A. kamchatica	Kuraigahara	1.06	1517.1	leaf
A. kamchatica	Simasimadani	0.34	1488.8	leaf
A. kamchatica	a_Seward	1.5	1479.6	leaf
A. kamchatica	Mt. Senzyo	1.81	1444.8	leaf
A. kamchatica	Mt. Siraiwa	7.3	1424.7	leaf
A. kamchatica	Magosazima	1.65	1380.7	leaf
A. kamchatica	Riv. Name	0.3	1373.7	leaf
A. kamchatica	Mt. Kisokoma	2.46	1361.6	leaf
A. kamchatica	Midagahara	2.84	1346.8	leaf
A. kamchatica	Mt. Turugi	2	1311.2	leaf
A. kamchatica	Sirabiso	0.72	1261.3	leaf
A. kamchatica	North Riv. Matsu	2.03	1201.8	leaf
A. kamchatica	a_Seward	1.09	1181.4	leaf
A. kamchatica	Riv. Tateyama	3.37	1155.8	leaf
A. kamchatica	South Riv. Matsu	0.79	1139.8	leaf
A. kamchatica	Magosazima	0.85	1118.5	leaf
A. kamchatica	a_Potter	0.77	1087.6	leaf
A. kamchatica	Syomyodaki	3.07	1057	leaf
A. kamchatica	Kuraigahara	1.92	991.2	leaf
A. kamchatica	Riv. Abe	0.65	983.2	leaf
A. kamchatica	Kenzan	5.49	952.1	leaf
A. kamchatica	Odaira	3.16	933.7	leaf
A. kamchatica	a_Seward	1.45	930.3	leaf
A. kamchatica	Mt. Norikura	1.08	901.9	leaf
A. kamchatica	Syomyodaki	1.39	896.2	leaf
A. kamchatica	Riv. Abe	0.96	893.6	leaf
A. kamchatica	Mt. Hakubayari	1.47	851.7	leaf
A. kamchatica	Murodo	2.9	844.8	leaf
A. kamchatica	Mt. Norikura	9.8	841.6	leaf
A. kamchatica	Riv. Tateyama	2.21	799.2	leaf
A. kamchatica	Mt. Hakubayari	0.68	795.1	leaf
A. kamchatica	Mt. Hiziri	1.02	773.9	leaf
A. kamchatica	Riv. Tateyama	1.21	758.3	leaf
A. kamchatica	Riv. Name	0.71	741.7	leaf
A. kamchatica	Sirabiso	0.46	730.9	leaf
A. kamchatica	North Riv. Matsu	0.72	683.7	leaf
A. kamchatica	Hakubayari-onsen	0.32	661.6	leaf
A. kamchatica	Simasimadani	0.61	635.3	leaf
A. kamchatica	Mt. Hakubayari	1.27	624	leaf
A. kamchatica	Kamanasi	3.24	600.3	leaf
A. kamchatica	Mt. Hakubayari	0.51	577.6	leaf
A. kamchatica	a_Potter	0.54	545.3	leaf
A. kamchatica	Ogamiohasi	0.92	531.1	leaf
A. kamchatica	Riv. Name	0.89	520.6	leaf
A. kamchatica	a_Seward	2.12	510.3	leaf
A. kamchatica	Riv. Abe	1.26	496	leaf
A. kamchatica	Mt. Hakubayari	0.57	494.5	leaf
A. kamchatica	Sirabiso	0.31	448.7	leaf
A. kamchatica	Turugigozen	2.21	448.3	leaf
A. kamchatica	Mt. Hiziri	2.01	438.6	leaf
A. kamchatica	Murodo	0.51	426.3	leaf
A. kamchatica	Hakubayari-onsen	0.75	416	leaf
A. kamchatica	Ogamiohasi	0.49	394.2	leaf
A. kamchatica	Iwahana	0.56	390.5	leaf
A. kamchatica	South Riv. Matsu	0.48	376.3	leaf
A. kamchatica	Riv. Todai	2.47	373	leaf
A. kamchatica	Murodo	0.81	362	leaf
A. kamchatica	Kamanasi	1.69	357.8	leaf
A. kamchatica	Iwahana	0.27	328.9	leaf
A. kamchatica	South Riv. Matsu	0.41	319.8	leaf
A. kamchatica	Hakubayari-onsen	0.18	294.2	leaf
A. kamchatica	North Riv. Matsu	1.37	286.4	leaf
A. kamchatica	Turugigozen	1.45	286.3	leaf
A. kamchatica	Riv. Todai	1.74	280.2	leaf
A. kamchatica	Kamikoti	1.67	275.2	leaf
A. kamchatica	Turugigozen	1.8	255	leaf
A. kamchatica	a_Potter	0.41	241.3	leaf
A. kamchatica	Mt. Hiziri	0.78	226.1	leaf
A. kamchatica	Iwahana	0.21	218.6	leaf
A. kamchatica	Kinasa	0.17	209.2	leaf
A. kamchatica	Sakamaki-onsen	1.52	208.1	leaf
A. kamchatica	Kinasa	0.13	206.3	leaf
A. kamchatica	Kamikoti	1.25	187.5	leaf
A. kamchatica	Ogamiohasi	0.54	157.9	leaf
A. kamchatica	Mt. Ontake	1.27	140.2	leaf
A. kamchatica	Kinasa	1.07	131.4	leaf
A. kamchatica	a_ExitGlacier	0.12	128.9	leaf
A. kamchatica	Mt. Siraiwa	7.41	100.2	leaf
A. halleri	z_Esso Russia	0.2	71.6	leaf
A. kamchatica	Kamanasi	0.23	59.8	leaf
A. halleri	z_Esso Russia	0.22	59.1	leaf
A. kamchatica	Ogaya	3.23	44	leaf
A. kamchatica	Ogaya	4.71	41.4	leaf
A. kamchatica	Mt. Siraiwa	12.1	38.5	leaf
A. kamchatica	Mt. Siraiwa	7.87	37.6	leaf
A. kamchatica	Ogaya	2.88	30.4	leaf
A. kamchatica	a_Girdwood	NA	NA	soil
A. kamchatica	a_Seward	NA	NA	soil
A. kamchatica	a_Seward	NA	NA	soil
A. kamchatica	Hakubayari-onsen	NA	NA	soil
A. kamchatica	Hakubayari-onsen	NA	NA	soil
A. kamchatica	Hakubayari-onsen	NA	NA	soil
A. kamchatica	Kenzan	NA	NA	soil
A. kamchatica	Kenzan	NA	NA	soil
A. kamchatica	Kenzan	NA	NA	soil
A. kamchatica	Kinasa	NA	NA	soil
A. kamchatica	Magosazima	NA	NA	soil
A. kamchatica	Mt. Sirouma	NA	NA	soil
A. kamchatica	Mt. Turugi	NA	NA	soil
A. kamchatica	Mt. Turugi	NA	NA	soil
A. kamchatica	Murodo	NA	NA	soil
A. kamchatica	Murodo	NA	NA	soil
A. kamchatica	Turugigozen	NA	NA	soil
A. kamchatica	Turugigozen	NA	NA	soil
A. halleri	z_722	NA	NA	soil
A. halleri	z_722	NA	NA	soil
A. halleri	z_722	NA	NA	soil
A. halleri	z_Esso Russia	NA	NA	soil
A. halleri	z_Esso Russia	NA	NA	soil
A. halleri	z_Esso Russia	NA	NA	soil
A. halleri	z_Japan	5.59	5247.52	soil
A. halleri	z_Japan	5.98	2560.75	soil
A. halleri	z_Tada Mine	4.86	2461.54	soil
A. halleri	z_Tada Mine	12.87	1905.94	soil
A. halleri	z_Japan	4.58	1660.38	soil
A. halleri	z_Japan	4.42	1648.15	soil
A. halleri	z_Japan	4.52	1338.1	soil
A. halleri	z_Tada Mine	7.23	1169.9	soil
A. kamchatica	Mt. Sirouma	0.37	1164.25	soil
A. kamchatica	Mt. Senzyo	0.81	1101.2	soil
A. kamchatica	Mt. Sirouma	0.32	1100.18	soil
A. kamchatica	Midagahara	0.48	1056.9	soil
A. halleri	z_Tada Mine	4.69	839.81	soil
A. halleri	z_Tada Mine	6.63	802.88	soil
A. halleri	z_Tada Mine	5.09	724.77	soil
A. kamchatica	Ogamiohasi	1.06	548.143	soil
A. kamchatica	Ogamiohasi	0.91	518.364	soil
A. kamchatica	Turugigozen	0	457.758	soil
A. kamchatica	Mt. Turugi	0.43	428.756	soil
A. kamchatica	Midagahara	0	421.961	soil
A. kamchatica	Toyama Airport	0.41	388.743	soil
A. kamchatica	Sakamaki-onsen	0.53	306.904	soil
A. kamchatica	Sakamaki-onsen	0.56	304.842	soil
A. kamchatica	Toyama Airport	0.43	293.379	soil
A. kamchatica	Syomyodaki	0.45	232.145	soil
A. kamchatica	Ogamiohasi	0.44	188.061	soil
A. kamchatica	Mt. Hakubayari	0	184.491	soil
A. kamchatica	Mt. Sirouma	0.08	177.169	soil
A. kamchatica	Kinasa	0	175.181	soil
A. kamchatica	Mt. Kisokoma	0	169.879	soil
A. kamchatica	Sirabiso	0	168.805	soil
A. kamchatica	Magosazima	0.26	168.552	soil
A. kamchatica	Mt. Siraiwa	1.53	156.748	soil
A. kamchatica	a_Potter	4.2	155.751	soil
A. kamchatica	Midagahara	0	155.624	soil
A. kamchatica	Kamanasi	0.35	153.718	soil
A. kamchatica	Kinasa	0	149.684	soil
A. kamchatica	Toyama Airport	0	144.404	soil
A. kamchatica	Ogaya	0.72	136.546	soil
A. kamchatica	Mt. Siraiwa	2.59	131.181	soil
A. kamchatica	Mt. Sirouma	0	129.776	soil
A. kamchatica	Sirabiso	0	129.181	soil
A. kamchatica	Mt. Norikura	0.28	120.971	soil
A. kamchatica	Sirabiso	0	116.511	soil
A. kamchatica	Kamanasi	0	113.05	soil
A. kamchatica	Iwahana	0.4	112.429	soil
A. kamchatica	Magosazima	0	112.181	soil
A. kamchatica	Riv. Abe	0	111.942	soil
A. kamchatica	Mt. Hakubayari	0	111.409	soil
A. kamchatica	Riv. Abe	0	109.09	soil
A. kamchatica	Mt. Norikura	0.34	105.233	soil
A. kamchatica	Iwahana	0	105.181	soil
A. kamchatica	Mt. Hakubayari	0	104.181	soil
A. kamchatica	Mt. Senzyo	0	103.982	soil
A. kamchatica	Iwahana	0.36	103.118	soil
A. kamchatica	Riv. Abe	0	100.177	soil
A. kamchatica	Simasimadani	0	99.2045	soil
A. kamchatica	Sakamaki-onsen	0.49	98.7557	soil
A. kamchatica	North Riv. Matsu	0.47	98.3153	soil
A. kamchatica	Ogaya	0.32	97.2627	soil
A. kamchatica	Ogaya	0.36	94.8289	soil
A. kamchatica	North Riv. Matsu	0.5	94.6569	soil
A. kamchatica	Kamanasi	0	90.6806	soil
A. kamchatica	Mt. Senzyo	0	89.4646	soil
A. kamchatica	Mt. Kisokoma	0	89.1723	soil
A. kamchatica	Syomyodaki	0.3	84.3083	soil
A. kamchatica	North Riv. Matsu	0.31	82.4532	soil
A. kamchatica	Kuraigahara	0.29	82.0806	soil
A. kamchatica	Riv. Name	0	81.9418	soil
A. kamchatica	Riv. Todai	0	81.2047	soil
A. kamchatica	Riv. Tateyama	0	80.8719	soil
A. kamchatica	Syomyodaki	0.26	79.2806	soil
A. kamchatica	Riv. Todai	0	79.1723	soil
A. kamchatica	Mt. Siraiwa	2.82	77.3075	soil
A. kamchatica	a_PortageGlacier	2.95	74.7199	soil
A. kamchatica	Mt. Hiziri	0	73.8647	soil
A. kamchatica	Kamikoti	0	73.2481	soil
A. kamchatica	Simasimadani	0	72.06	soil
A. kamchatica	Kamikoti	0	71.664	soil
A. kamchatica	Riv. Name	0	68.4577	soil
A. kamchatica	Mt. Siraiwa	1.15	68.2494	soil
A. kamchatica	Mt. Hiziri	0	68.2336	soil
A. kamchatica	Simasimadani	0	67.3272	soil
A. kamchatica	Riv. Todai	0	65.637	soil
A. kamchatica	Mt. Senzyo	0.06	63.6445	soil
A. kamchatica	Mt. Hakubayari	0.03	63.3293	soil
A. kamchatica	a_Potter	0.96	60.8745	soil
A. kamchatica	Mt. Kisokoma	0	60.3732	soil
A. kamchatica	Riv. Name	0	60.1737	soil
A. kamchatica	Kamikoti	0	58.9026	soil
A. kamchatica	a_ExitGlacier	0.76	56.6598	soil
A. kamchatica	a_Girdwood	0.88	53.3641	soil
A. kamchatica	Mt. Norikura	0	52.0806	soil
A. kamchatica	Mt. Hakubayari	0.08	51.7715	soil
A. kamchatica	Mt. Siraiwa	1.76	51.64	soil
A. kamchatica	Riv. Tateyama	0	51.1462	soil
A. kamchatica	a_Seward	0.34	47.598	soil
A. kamchatica	Riv. Tateyama	0	47.0968	soil
A. kamchatica	a_Byron	0.83	46.9477	soil
A. kamchatica	Mt. Senzyo	0.04	45.2253	soil
A. kamchatica	Murodo	0	44.3099	soil
A. kamchatica	Mt. Hiziri	0.29	43.5104	soil
A. kamchatica	a_ExitGlacier	0.42	41.9353	soil
A. kamchatica	South Riv. Matsu	0.16	37.2033	soil
A. kamchatica	a_ExitGlacier	0.96	36.151	soil
A. kamchatica	South Riv. Matsu	0.11	35.1348	soil
A. kamchatica	a_Seward	0.87	34.8781	soil
A. kamchatica	South Riv. Matsu	0.09	34.2877	soil
A. kamchatica	Kuraigahara	0.26	34.1639	soil
A. kamchatica	a_ExitGlacier	0.95	33.4935	soil
A. kamchatica	a_Potter	0.37	30.9873	soil
A. kamchatica	Kuraigahara	0.28	30.5806	soil
A. kamchatica	a_PortageGlacier	0.49	28.801	soil
A. kamchatica	Mt. Ontake	0	21.7947	soil
A. kamchatica	Mt. Ontake	0	18.2128	soil
A. kamchatica	Mt. Ontake	0	16.1689	soil
A. kamchatica	Sugadaira	0	12.9806	soil
A. kamchatica	Sugadaira	0	6.68022	soil
A. kamchatica	Sugadaira	0	2.63699	soil

### Sheet: TableS3
Table S3. Mean values, standard deviation (sd), number of individuals (N) and minimum and maximum
of Cd and Zn from leaf tissues and soil samples from natural populations of A. halleri and A. kamchatica
A. halleri leaf	Mean	sd	N	Minimum	Maximum
Cd (μg/g)	546.792	707.528	14	0.2	1856.48
Zn (μg/g)	12342	9741.3	14	59.1	33711.1
A. halleri soil
Cd (μg/g)	6.04182	2.44546	11	4.42	12.87
Zn (μg/g)	1850.89	1288.79	11	724.77	5247.52
Modified habitat
A. kamchatica leaf
Cd (μg/g)	1.69078	1.71092	64	0.13	9.8	statistical comparison of leaves or soils between modified vs. natural	Tukey test of means
Zn (μg/g)	1815.27	1717.97	64	131.4	6661.2	lm(formula = Cd..._g.g. ~ site_kenta, data = Fig1_sitetype_leaf_only)	Estimate Std. Error t value Pr(>|t|) natural - modified == 0 0.2557 0.3663 0.698 0.486
A. kamchatica soil						lm(formula = Zn.._g.g. ~ site_kenta, data = Fig1_sitetype_leaf_only)	Estimate Std. Error t value Pr(>|t|) natural - modified == 0 -811.4 247.6 -3.277 0.00136 **
Cd (μg/g)	0.305714	0.635305	49	0	4.2
Zn (μg/g)	231.124	293.359	49	16.1689	1164.25	lm(formula = Cd..._g.g. ~ site_kenta, data = Fig1_sitetype_soilonly)	Estimate Std. Error t value Pr(>|t|) natural - modified == 0 0.1325 0.1308 1.013 0.313
						lm(formula = Zn.._g.g. ~ site_kenta, data = Fig1_sitetype_soilonly)	Estimate Std. Error t value Pr(>|t|) natural - modified == 0 -143.99 40.07 -3.594 0.000502 ***
Natural habitat
A. kamchatica leaf
Cd (μg/g)	1.94645	2.35923	62	0.12	12.1
Zn (μg/g)	1003.88	936.73	62	30.4	5101.3
A. kamchatica soil
Cd (μg/g)	0.438214	0.696007	56	0	2.95
Zn (μg/g)	87.1347	58.8309	56	28.8011	428.755

### Sheet: TableS4
Table S4. Ion concentrations in soils where A. kamchatica and A. halleri plants were collected.
		Cd		Mg		Ni		Zn
Species	population	mean	sd	mean	sd	mean	sd	mean	sd	n	NA
A. kamchatica	Mt_Sirouma	0.1925	0.180254	59271.6	37259.2	590.675	167.8	642.845	566.012	4	0
A. kamchatica	Midagahara	0.16	0.277128	2880.87	484.67	12.8633	2.99149	544.827	463.032	3	0
A. kamchatica	Turugigozen	0	NA	7929.29	NA	11.67	NA	457.76	NA	1	0
A. kamchatica	Mt_Turugi	0.43	NA	8908.16	NA	71.43	NA	428.76	NA	1	0
A. kamchatica	Ogamiohasi	0.803333	0.323471	4337.42	580.587	12.6833	0.739076	418.187	199.851	3	0
A. kamchatica	Mt_Senzyo	0.182	0.352023	4904.68	1961.65	16.656	2.25559	280.702	459.234	5	0
A. kamchatica	Toyama_Airport	0.28	0.242693	3077.8	439.259	10.8133	2.02895	275.507	123.147	3	0
A. kamchatica	Sakamaki-onsen	0.526667	0.0351189	3402.89	834.05	14.58	1.11853	236.833	119.579	3	0
A. kamchatica	Kinasa	0	0	2284.36	220.115	13.94	2.91328	162.43	18.0312	2	0
A. kamchatica	Magosazima	0.13	0.183848	6740	1074.8	30.03	7.53776	140.365	39.8596	2	0
A. kamchatica	Sirabiso	0	0	5548.99	166.335	22.98	1.4163	138.163	27.2779	3	0
A. kamchatica	Syomyodaki	0.336667	0.100167	2519.55	814.191	8.24333	1.71001	131.91	86.8382	3	0
A. kamchatica	Kamanasi	0.116667	0.202073	10414.6	5336.06	27.29	14.2119	119.15	31.9596	3	0
A. kamchatica	Ogaya	0.466667	0.220303	22112.7	9267.19	42.4867	7.63505	109.547	23.4171	3	0
A. kamchatica	Riv_Abe	0	0	7141.91	245.996	28.8933	2.54225	107.07	6.13471	3	0
A. kamchatica	Iwahana	0.253333	0.220303	8105.01	1919.32	19.8033	3.39326	106.91	4.89016	3	0
A. kamchatica	Mt_Kisokoma	0	0	4626.66	1526.88	7.55	1.45041	106.473	56.7685	3	0
A. kamchatica	Mt_Hakubayari	0.022	0.0349285	53190	39917	456	102.074	103.036	52.2278	5	0
A. kamchatica	Mt_Siraiwa	1.97	0.710106	3388.45	2447.54	18.998	8.49819	97.026	44.7496	5	0
A. kamchatica	Mt_Norikura	0.206667	0.181475	2245.94	1492.51	12.9233	3.62431	92.76	36.0983	3	0
A. kamchatica	North_Riv_Matsu	0.426667	0.102144	10389.9	188.092	291.76	29.1505	91.81	8.31	3	0
A. kamchatica	a_Potter	1.84333	2.06214	7017.64	905.795	26.3612	6.37436	82.5367	65.141	3	0
A. kamchatica	Simasimadani	0	0	3000.83	424.787	14.38	0.790759	79.53	17.1981	3	0
A. kamchatica	Riv_Todai	0	0	5808.84	722.132	16.6033	4.41272	75.3367	8.45868	3	0
A. kamchatica	Riv_Name	0	0	7486.33	281.081	10.7267	0.663426	70.19	10.9876	3	0
A. kamchatica	Kamikoti	0	0	2813.5	270.768	9.62667	1.38457	67.9367	7.86626	3	0
A. kamchatica	Mt_Hiziri	0.0966667	0.167432	9750.3	6259.75	26.3367	4.04384	61.8667	16.1446	3	0
A. kamchatica	Riv_Tateyama	0	0	3378.96	624.892	9.41	2.57093	59.7067	18.4395	3	0
A. kamchatica	a_Girdwood	0.88	NA	7658.88	NA	25.7003	NA	53.36	NA	1	0
A. kamchatica	a_PortageGlacier	1.72	1.73948	6612.18	1639.79	21.3701	6.93987	51.76	32.4703	2	0
A. kamchatica	Kuraigahara	0.276667	0.0152753	1316.91	413.357	10.48	5.00012	48.94	28.7558	3	0
A. kamchatica	a_Byron	0.83	NA	7227.7	NA	19.8379	NA	46.95	NA	1	0
A. kamchatica	Murodo	0	NA	2000	NA	5.52	NA	44.31	NA	1	0
A. kamchatica	a_ExitGlacier	0.7725	0.252372	5584.64	2272.59	19.2236	5.40702	42.06	10.3529	4	0
A. kamchatica	a_Seward	0.605	0.374767	6786.7	199.602	19.8272	0.554501	41.24	8.9944	2	0
A. kamchatica	South_Riv_Matsu	0.12	0.0360555	7261.25	6279.39	323.943	29.2024	35.54	1.4977	3	0
A. kamchatica	Mt_Ontake	0	0	1099.44	731.179	6.84	1.68787	18.7233	2.84495	3	0
A. kamchatica	Sugadaira	0	0	140.937	76.255	3.76667	1.26508	7.43333	5.211	3	0
A. halleri	z_Japan	5.018	0.715905	2016.97	337.2	4.254	1.42526	2490.98	1607.23	5	0
A. halleri	z_TadaMine	6.895	3.10304	2217.32	368.796	4.78833	1.61171	1317.47	710.102	6	0

### Sheet: TableS5ab
Table S5a. Zn accumulation in leaf and root tissues of A. kamchatica and A. halleri grown in hydroponic medium following 7 days week of 500 μM Zn treatment.
Leaf													Root							shoot - root
species	genotype	Code	Location	Latidute	Longitude	n	mean	median	sd	min	max		genotype	n	mean	median	sd	min	max	ratio
A. kamchatica	w2271	MAG	Magosazima, Japan	35.26	138.33	9	16213.2	16472.1	6172.06	6857.86	24808.6		w2271	8	9978.47	9577.51	2379.2	6937.5	13493.1	1.62482
A. halleri	w875	BOD	Boden, (Bern) Swizterland	46.65	8.27	7	10891.3	10064.9	2788.35	7267.08	16390		w875	7	1525.24	1221.83	884.087	625.57	3254.99	7.14072
A. kamchatica	w2057	SAK	Sakhalin, Russia	53.44	141.9	12	9562.05	9891.51	3809.64	3275.42	15348.3		w2057	14	13080.7	12956.9	3217.28	9132.65	21451.6	0.768851
A. halleri	w302	Tada	Tada Mine Japan	34.89	135.36	10	8035.46	7521.57	1871.26	5686.27	11739.1		w302	10	3190.43	2482.35	1750.02	1375.86	6159.09	2.51862
A. kamchatica	w2221	SYNTH	Synthetic polyploid	-	-	8	5845.36	6023.17	2094.51	3075.09	9047.48		w2221	6	10600.2	5960.55	11768.7	4919.14	34597.2	0.715682
A. kamchatica	w2188	SHI	Shirakawa, Japan	36.28	136.89	12	5317.12	5209.62	2139.02	2209.13	11010.6		w2188	12	8152.41	7944.07	1145.43	6858.11	10423.7	0.652214
A. kamchatica	w2354	SIW	Mt. Siraiwa, Japan	35.81	138.18	10	5100.87	5147.14	994.527	3670.52	7142.86		w2354	10	5927.74	5898.38	1128.25	4663.27	8676.47	0.860509
A. kamchatica	w2348	SRM2	Mt. Sirouma, Japan	36.76	137.76	11	4979.82	4651.16	2126.03	2946.06	10906.6		w2348	11	6240.75	6031.75	565.109	5679.61	7283.33	0.797952
A. kamchatica	w1645	MUR	Murodo, Japan	36.58	137.6	12	4763.42	3179.89	3292.64	2161.08	11609		w1645	12	7258.89	7100.15	1570.98	5319.15	10700	0.656218
A. kamchatica	w2606	PGA	Portage Glacier, Alaska	60.8	148.92	11	3853.83	3793.74	3853.83	2822.28	5019.76		w2606	11	5979.92	5909.09	724.113	4937.11	7128.38	0.644461
A. kamchatica	w2389	VAG	Kamchatka, Russia	53.53	157.61	13	3644.69	3420.7	918.066	1715.69	5458.33		w2389	13	8401.53	7709.68	2226.54	6494.25	14529.4	0.433812
A. kamchatica	w2282	KSO	Mt. Kisokoma, Japan	35.79	137.8	6	3532.2	3701.72	414.168	2878.72	3934.91		w2282	5	7221.85	7283.46	457.636	6586.83	7783.78	0.4891
A. kamchatica	w2347	SRM1	Mt. Sirouma, Japan	36.76	137.76	12	3239.43	3179.93	988.597	1733.81	5142.64		w2347	12	7244.68	7058.45	1045.99	5677.08	9142.86	0.447147
A. kamchatica	w2385	PAK	Potter, Alaska	61.06	149.78	10	3137.22	2896.1	972.961	2152.26	5156.25		w2385	10	25650.3	27200.3	5691.24	13240.7	31481.5	0.236937
A. kamchatica	w2160	ICH	Ichinose, Japan	36.74	138.51	12	3095.82	3084.56	890.463	1790.18	4527.65		w2160	12	7535.39	7196.69	941.522	6678.08	9903.85	0.410837
A. kamchatica	w2172	KUR	Kurobe, Japan	36.57	137.66	11	2736.95	2628.21	589.446	1633.83	3671.13		w2172	10	20997.4	19754.7	7418.16	13050	38333.3	0.18146
A. kamchatica	w2592	FUK	Fukushima, Japan	37.75	140.5	11	2707.98	2542.68	682.389	1991.6	3829.04		w2592	11	10460.7	10175.7	1329.18	8289.47	12400	0.258873
A. kamchatica	w2387	DEN	Kamchatka, Russia	54.27	158.12	12	2678.15	2363.32	869.937	1801.47	4686.83		w2387	12	13928.2	13341	2596.33	11269.8	18623.2	0.203182
A. kamchatica	w2062	KWS	Japan	34.6	136.6	12	2490.66	2327.41	539.923	1711.41	3470.28		w2062	12	8959.06	8252.44	1901.57	7478.26	13970.6	0.278004
A. kamchatica	w2497	KIN	Kinasa, Japan	36.67	138.03	5	2153.33	2125.12	260.674	1932.29	2579.51		w2497	5	9067.54	9351.15	1519	7063.64	11174.2	0.237477
A. kamchatica	w2272	NRI	Mt Norikura, Japan	36.12	137.55	11	1986.53	2313.99	1376.86	95.77	3635.17		w2272	11	15290.2	8336.73	12066.4	6654.76	41704.6	0.230152
A. kamchatica	w2589	HKS	Hamakurosaki, Japan	36.76	137.28	7	1844.82	1807.45	418.663	1222.22	2559.06		w2589	8	7654.46	7238.98	1645.3	4718.31	9639.18	0.241013
Table S5b. Generalized linear model results evaluating the effect of genotype on leaf Zn, root Zn, and leaf/root ratio of Zn.
With w2271	Variable	Source of variation	df	deviance	p-value
	Leaf Zn	Genotype	19	62.38	<0.0001
	Root Zn	Genotype	19	36.58	<0.0001
	Leaf Root Ratio	Genotype	19	75.69	<0.0001
Without w2271	Leaf Zn	Genotype	18	34.92	<0.0001
	Root Zn	Genotype	18	36.55	<0.0001
	Leaf Root Ratio	Genotype	18	58.08	<0.0001

### Sheet: TableS6
Table S6. The p-values from all pairwise comparisons of genotypes from the 500uM hydroponic experiment. Wilcoxon rank sum test was used to test for significance.
	SYNTH	FKS	ICH	KIN	KSO	KUR	MAG	MUR	NRI	SHI	SIW	FKS	ICH	HKS	KWS	PAK	PGA	DEN	VAG	SAK	BOD
SYNTH	-	-	-	-	-	-	-	-	-	-	-	-	-	-	-	-	-	-	-	-	-
FKS	0.00032	-	-	-	-	-	-	-	-	-	-	-	-	-	-	-	-	-	-	-	-
ICH	0.00216	0.31639	-	-	-	-	-	-	-	-	-	-	-	-	-	-	-	-	-	-	-
KIN	0.00155	0.11493	0.06367	-	-	-	-	-	-	-	-	-	-	-	-	-	-	-	-	-	-
KSO	0.01998	0.03652	0.24962	0.00433	-	-	-	-	-	-	-	-	-	-	-	-	-	-	-	-	-
KUR	0.00019	0.79694	0.26045	0.05174	0.01034	-	-	-	-	-	-	-	-	-	-	-	-	-	-	-	-
MAG	0.00156	1.2e-05	6.8e-06	0.001	0.0004	1.2e-05	-	-	-	-	-	-	-	-	-	-	-	-	-	-	-
MUR	0.18134	0.05122	0.47758	0.00388	0.75027	0.15067	0.0002	-	-	-	-	-	-	-	-	-	-	-	-	-	-
NRI	0.00019	0.40092	0.09084	0.58333	0.00711	0.36531	1.2e-05	0.04388	-	-	-	-	-	-	-	-	-	-	-	-	-
SHI	0.52081	0.0004	0.00066	0.00065	0.01821	0.0004	2.7e-05	0.14317	0.00014	-	-	-	-	-	-	-	-	-	-	-	-
SIW	0.51479	2.3e-05	0.00014	0.00067	0.00175	1.1e-05	4.3e-05	0.09309	5.7e-06	0.7713	-	-	-	-	-	-	-	-	-	-	-
FKS	0.0041	0.16932	0.88739	0.02683	0.29078	0.18959	6.8e-06	0.55117	0.05122	0.00291	0.00043	-	-	-	-	-	-	-	-	-	-
ICH	0.31005	0.00013	0.00129	0.00046	0.0202	8.5e-05	4.8e-05	0.13355	8.5e-05	0.23512	0.38668	0.00698	-	-	-	-	-	-	-	-	-
HKS	0.00031	0.00591	0.00262	0.14899	0.00117	0.00415	0.00017	0.00028	0.47895	7.9e-05	0.0001	0.00075	6.3e-05	-	-	-	-	-	-	-	-
KWS	6.4e-05	0.4865	0.10053	0.19457	0.00205	0.26045	6.8e-06	0.01727	0.78595	0.0001	3.1e-06	0.03872	1.8e-05	0.01298	-	-	-	-	-	-	-
PAK	0.00306	0.28162	1	0.01265	0.18057	0.6539	2.2e-05	0.41758	0.13212	0.00344	0.00073	0.72234	0.00619	0.00123	0.08042	-	-	-	-	-	-
PGA	0.03276	0.00245	0.06882	0.00046	0.46235	0.0014	1.2e-05	0.44914	0.00077	0.01879	0.00619	0.07923	0.08795	6.3e-05	0.00014	0.061	-	-	-	-	-
DEN	0.00048	0.83275	0.26567	0.32838	0.02446	0.44914	6.8e-06	0.03324	0.4865	0.0002	5.9e-05	0.12769	0.00029	0.01707	0.71254	0.18019	0.00356	-	-	-	-
VAG	0.01989	0.01836	0.22541	0.00444	0.83142	0.00389	4e-06	0.81004	0.0012	0.00798	0.00196	0.20509	0.04745	0.00031	0.00097	0.11506	0.64898	0.01597	-	-	-
SAK	0.02013	1e-05	3.3e-05	0.00032	0.00129	5.9e-06	0.01477	0.00232	3e-06	0.01727	0.01377	5e-05	0.00863	4e-05	1.5e-06	5.9e-05	0.0004	8.9e-06	0.0001	-	-
BOD	0.00124	6.3e-05	4e-05	0.00253	0.00117	6.3e-05	0.11416	0.00179	6.3e-05	0.00075	0.0001	4e-05	0.00119	0.00058	4e-05	0.0001	6.3e-05	4e-05	2.6e-05	0.59181	-
TADA	0.04342	5.7e-06	3.1e-06	0.00067	0.00025	5.7e-06	0.01013	0.0169	5.7e-06	0.0006	0.00088	3.1e-06	0.00055	0.0001	3.1e-06	1.1e-05	5.7e-06	3.1e-06	1.7e-06	0.20297	0.0135

### Sheet: TableS7
Table S7. Zn accumulation in leaf and root tissues of A. kamchatica grown in hydroponic medium following 7 days week of 1000 μM Zn treatment.
	leaf tisse								root tissue						shoot - root
		genotype	n	mean	median	sd	min	max	n	mean	median	sd	min	max	ratio
A. kamchatica	MUR	w1645	9	5608.3	5644.39	837.49	3867.07	6724.14	9	11994.1	12037	921.848	10870.8	13766.2	0.467589
A. kamchatica	SAK	w2057	9	8228.17	6769.23	3049.75	5043.05	13909.9	7	13128.6	11653.2	3222.86	11118.4	20158.7	0.626734
A. kamchatica	ICH	w2160	8	7879.71	8065.7	2137.92	3531.56	10179.4	8	11428.9	11342.3	570.363	10800	12604.2	0.689456
A. kamchatica	KUR	w2172	6	4987.27	4995.76	1106.3	3282	6341.46	6	30223.5	28947.8	4405.52	25633.8	37403.8	0.165013
A. kamchatica	MAG	w2271	8	19953.1	17068.6	9419.29	11098.9	31481.5	9	8972.75	7395.83	3333.18	6880.73	15107.1	2.22375
A. kamchatica	SRM	w2347	8	7850.09	6589.82	3010.72	5104.17	13240	8	9649.15	9860.92	856.197	8350	10440	0.813552
A. kamchatica	SIW	w2354	5	8741.7	8967.08	779.805	7685.01	9662.4	5	9347.21	9191.18	837.175	8692.31	10772.7	0.935221
A. kamchatica	PAK	w2385	6	6292.48	6149.39	924.761	4978.02	7500	6	12183.7	12023.2	953.817	11209.7	13846.1	0.516466
A. kamchatica	DEN	w2387	8	4220.97	4249.85	1112.83	2480	6020.41	8	13360.6	13046.6	1915.16	10560	16351.4	0.315927

### Sheet: TableS8
Table S7. List of the genes analyzed in A. kamchatica by pyrosequencing before and after 48 hrs 500 μM Zn treatment.
TAIR ID	Gene	Function	Expression	functional data	citation
AT4G30120	HMA3	Vacuolar sequestration	Leaf/Root	TC	(2)
AT2G19110	HMA4	Xylem loading/unloading	Leaf/Root	RNAi, TC, YC	(3), (6)
AT1G60960	IRT3	Cellular uptake	Leaf/Root	TC	(4), (7)
AT2G46800	MTP1	Vacuolar sequestration	Leaf/Root	BAC, YC	(6)
AT3G58810	MTP3	Metal transporter	Root	RNAi, YC	(1)
AT2G23150	NRAMP3	Remobilization from vacuole	Leaf/Root	TC, YC	(5)
BAC: bacterial artificial chromosome
TC: transgenic complementation
YC: yeast complementation
1) Arrivault et al. 2006. The Arabidopsis metal tolerance protein AtMTP3 maintains metal homeostasis by mediating Zn exclusion from the shoot under Fe deficiency and Zn oversupply. Journal 46, 861–879.
2) Chao et al. 2012. Genome-Wide Association Studies Identify Heavy Metal ATPase3 as the Primary Determinant of Natural Variation in Leaf Cadmium in Arabidopsis thaliana. PLoS Genetics 8, e1002923.
3) Hanikenne et al. 2008. Evolution of metal hyperaccumulation required cis-regulatory changes and triplication of HMA4. Nature 453, 391–395.
4) Lin et al. 2009. Arabidopsis IRT3 is a zinc-regulated and plasma membrane localized zinc/iron transporter. New Phytologist 182, 392–404
5) Oomen et al. 2009. Functional characterization of NRAMP3 and NRAMP4 from the metal hyperaccumulator Thlaspi caerulescens. New Phytologist 181, 637–650.
6) Shahzad et al. 2010. The Five AhMTP1 Zinc Transporters Undergo Different Evolutionary Fates towards Adaptive Evolution to Zinc Tolerance in Arabidopsis halleri. PLoS Genetics 6, e1000911.
7) Talke 2006. Zinc-Dependent Global Transcriptional Control, Transcriptional Deregulation, and Higher Gene Copy Number for Genes in Metal Homeostasis of the Hyperaccumulator Arabidopsis halleri.
PLANT PHYSIOLOGY 142, 148–167.

### Sheet: TableS9
Table S9. Linear model analysis to determine factors that explain variation in homeolog expression ratios of six genes. Model coefficients are shown below the ANOVA table.
The genes HMA3 (left) and HMA4 (right) were swapped in the model to obtain coefficients for all six genes, while fitting through the intercept. Yellow highlights genes or terms (such as zinc treatment) that were not significant.
The interaction between the gene MTP3 x zinc treatment x tissue (roots) is highlighted in green as highly significant.
lm(formula = H.copy ~ genotype + gene + treat + tissue + genotype * gene + gene * treat + gene * tissue + gene * treat * tissue
Response: H.copy	Sum Sq	Df	F value	Pr(>F)
genotype	3228	14	7.4659	6.522e-13	***
gene	38105	5	246.789	< 2.2e-16	***
treat	74	1	2.404	0.1224
tissue	1414	1	45.7859	1.017e-10	***
genotype:gene	5654	70	2.6155	3.125e-08	***
gene:treat	238	5	1.5438	0.177
gene:tissue	9252	5	59.9189	< 2.2e-16	***
treat:tissue	106	1	3.4341	0.0651	.
gene:treat:tissue	558	5	3.6144	0.0036	**
Residuals	7350	238
Signif. codes: 0 '***' 0.001 '**' 0.01 '*' 0.05 '.' 0.1 ' ' 1
Call:
lm(formula = H.copy ~ genotype + gene + treat + tissue + genotype *
gene + gene * treat + gene * tissue + gene * treat * tissue,
data = Fig5_pyroseq_all_genes_no_nas2, na.action = na.omit)
Coefficients:	Estimate	Std. Error	t value	Pr(>|t|)
(Intercept)	94.4031	3.0498	30.954	< 2e-16	***	(Intercept)	Estimate	Std. Error	t value	Pr(>|t|)
geneIRT3	-21.9682	4.313	-5.093	7.15e-07	***	geneHMA4	-1.56	4.313	-0.362	0.7179	not significant
geneMTP1	-5.4084	4.313	-1.254	0.211078	not significant	geneIRT3	-23.5282	4.313	-5.455	1.22e-07	***
geneMTP3	-34.8378	4.3264	-8.052	3.89e-14	***	geneMTP1	-6.9684	4.313	-1.616	0.10749	not significant
geneNRAMP3	-30.4866	4.313	-7.069	1.72e-11	***	geneMTP3	-36.3978	4.3264	-8.413	3.73e-15	***
geneHMA3	1.56	4.313	0.362	0.717904	not significant	geneNRAMP3	-32.0465	4.313	-7.43	1.94e-12	***
treatzinc	-0.9587	2.0292	-0.472	0.63704	not significant	treatzinc	0.1107	2.0291	0.055	0.95655	not significant
tissueroot	-3.9668	2.0828	-1.905	0.058041	.	tissueroot	-17.6568	2.0828	-8.477	2.44e-15
geneIRT3:treatzinc	-1.38	2.8697	-0.481	0.631033		geneHMA4:treatzinc	-1.0693	2.8696	-0.373	0.70975
geneMTP1:treatzinc	1.7287	2.8697	0.602	0.547484		geneIRT3:treatzinc	-2.4493	2.8696	-0.854	0.39422
geneMTP3:treatzinc	2.9265	2.9204	1.002	0.317322		geneMTP1:treatzinc	0.6593	2.8696	0.23	0.81847
geneNRAMP3:treatzinc	2.5413	2.8697	0.886	0.376732		geneMTP3:treatzinc	1.8572	2.9204	0.636	0.52543
geneZHMA3:treatzinc	1.0693	2.8697	0.373	0.709751		geneNRAMP3:treatzinc	1.472	2.8696	0.513	0.60846
geneIRT3:treatzinc:tissueroot	0.8993	4.1301	0.218	0.82782		geneHMA4:treatzinc:tissueroot	2.4286	4.1301	0.588	0.55707
geneMTP1:treatzinc:tissueroot	-2.5794	4.1301	-0.625	0.532879		geneIRT3:treatzinc:tissueroot	3.3279	4.1301	0.806	0.42118
geneMTP3:treatzinc:tissueroot	-14.6594	4.1656	-3.519	0.000519	***	geneMTP1:treatzinc:tissueroot	-0.1508	4.1301	-0.037	0.97091
geneNRAMP3:treatzinc:tissueroot	-4.2999	4.1301	-1.041	0.298883		geneMTP3:treatzinc:tissueroot	-12.2308	4.1656	-2.936	0.00365
geneZHMA3:treatzinc:tissueroot	-2.4286	4.1301	-0.588	0.557073		geneNRAMP3:treatzinc:tissueroot	-1.8713	4.1301	-0.453	0.6509

### Sheet: TableS10
Table S10. Pearson’s coefficients of correlations between phenotype of A. kamchatica and the ratio of A. halleri homeolog in PyroSeq sample.
PyroSeq		Phenotype
Tissue_Gene	Leaf Zn	Root Zn
Leaf_HMA3	0.0541752	-0.0785701
Leaf_HMA4	0.0623414	0.386543
Leaf_IRT3	-0.187563	-0.0763397
Leaf_MTP1	0.226956	0.19933
Leaf_MTP3	NA	-0.363389
Leaf_NRAMP3	-0.216261	-0.42859
Root_HMA3	-0.153931	0.0270697
Root_HMA4	-0.345529	0.0489086
Root_IRT3	-0.177264	-0.0242282
Root_MTP1	-0.128768	0.122517
Root_MTP3	0.178367	-0.28132
Root_NRAMP3	-0.448908	-0.192756
